# Expression and secretion of circular RNAs in the parasitic nematode, *Ascaris suum*

**DOI:** 10.1101/2022.02.08.479594

**Authors:** Sarah J. Minkler, Hannah J. Loghry-Jansen, Noelle A. Sondjaja, Michael J. Kimber

## Abstract

Circular RNAs (circRNAs) are a recently identified RNA species with emerging functional roles as microRNA (miRNA) and protein sponges, regulators of gene transcription and translation, and as modulators of fundamental biological processes including immunoregulation. circRNAs have been found in a variety of species including plants, animals, and model genetic organisms such as the free-living nematode *Caenorhabditis elegans*. Relevant to this study, circRNAs have recently been described in the parasitic nematode, *Haemonchus contortus*, suggesting they may have functionally important roles in parasites. Given this involvement in regulating biological processes, a better understanding of their role in parasites could be leveraged for future control efforts. Here, we report the use of next-generation sequencing to identify 1,997 distinct circRNAs expressed in adult female stages of the gastrointestinal parasitic nematode, *Ascaris suum*. We describe spatial expression in the ovaries and body wall muscle, and also report circRNA presence in extracellular vesicles (EVs) secreted by the parasite into the external environment. Further, we used an *in-silico* approach to predict that a subset of *Ascaris* circRNAs bind both endogenous parasite miRNAs as well as human host miRNAs, suggesting they could be functional as both exogenous and endogenous miRNA sponges to alter gene expression. There was not a strong correlation between *Ascaris* circRNA length endogenous miRNA interactions, indicating *Ascaris* circRNAs are enriched for *Ascaris* miRNA binding sites, but that human miRNAs were predicted form a more thermodynamically stable bond with *Ascaris* circRNAs. These results suggest that secreted circRNAs could be interacting with host miRNAs at the host-parasite interface and influencing host gene transcription. Lastly, although we previously found that therapeutically relevant concentrations of the anthelmintic drug ivermectin inhibited EV release from parasitic nematodes, we did not observe a direct effect on *Ascaris* circRNAs expression or secretion.
