## Supplemental Table 1 for "Expression and secretion of circular RNAs in the parasitic nematode, *Ascaris suum*"

### Sheet: Sheet1
Tissue Specific circRNAs in Ovary Tissue		Tissue Specific circRNAs in Body Wall Tissue
AgR061_g006_t09:68994-70752		AgR008_g041_t01:713878-717788
AgR004_g184:3600390-3601308		AgR008_g167_t01:3184379-3189866
AgR006_g191:3003998-3009785		AgR004_g235_t01:4349986-4352763
AgR006_g191:3007077-3009785		AgR004_g264_t04:4809525-4812358
AgB28X_g016:178716-179685		AgR027X_g105_t01:1921041-1922193
AgR009X_g165:2660733-2665458		AgE22_g012_t01:90054-93424
AgR022_g077:877650-878472		AgR017_g076_t03:926929-935291
AgE14_g005:37677-38355		AgB04:6376974-6379207
AgR001_g516:8619074-8620683		AgR027X_g105_t01:1920416-1921326
AgR034_g001:3934-6490		AgB03_g057:931014-934541
AgR064_g013:309655-310787		AgB07_g120_t02:2877152-2878831
AgB01_g274:4161066-4164366		AgR014X_g061_t03:881802-884343
AgB03_g300:4865296-4865975		AgR007_g147_t09:2876984-2877152
AgR003_g235:4013932-4014268		AgR052_g022_t02:391357-397966
AgR051X_g049:736381-736712		AgB08X_g085_t04:1196798-1200052
		AgB06_g254_t01:4430384-4432748
		AgB19_g040_t01:692906-693181
		AgB15X_g082_t01:1197707-1206223
		AgR031_g093_t02:1432836-1433048
